# Proteostasis and Unfolded Protein Response Dynamics in Human Neuron and Mouse Glia Co-culture Reveal Cell-Specific Aging Responses

**DOI:** 10.1101/2025.08.11.669714

**Authors:** Lea A. Barny, Sarah K. Garcia, Aiden J. Houcek, Burak Uzay, Minsoo Kim, Ege T. Kavalali, Lars Plate

## Abstract

Proteostasis, or protein homeostasis, is a tightly regulated network of cellular pathways essential for maintaining proper protein folding, trafficking, and degradation. Neurons are particularly vulnerable to proteostasis collapse due to their post-mitotic and long-lived nature and thus represent a unique cell type to understand the dynamics of proteostasis throughout development, maturation, and aging. Here, we utilized a dual-species co-culture model of human excitatory neurons and mouse glia to investigate cell type– specific, age-related changes in the proteostasis network using data-independent acquisition (DIA) LC-MS/MS proteomics. We quantified branch-specific unfolded protein response (UPR) activation by monitoring curated effector proteins downstream of the ATF6, IRE1/XBP1s, and PERK pathways, enabling a comprehensive, unbiased evaluation of UPR dynamics during neuronal aging. Species-specific analysis revealed that aging neurons largely preserved proteostasis, although they showed some signs of collapse, primarily in ER-to-Golgi transport mechanisms. However, these changes were accompanied by upregulation of proteostasis-related machinery and activation of the ATF6 branch, as well as maintenance of the XBP1s and PERK branches of the UPR with age. In contrast, glia exhibited broad downregulation of proteostasis factors and UPR components, independent of neuronal presence. Furthermore, we quantified stimulus-specific modulation of select UPR branches in aged neurons exposed to pharmacologic ER stressors. These findings highlight distinct, cell-type-specific stress adaptations during aging and provide a valuable proteomic resource for dissecting proteostasis and UPR regulation in the aging brain.

**Significance:** Understanding how the unfolded protein response (UPR) and proteostasis network change with age is often studied in model organisms, where pathways are assessed across mixed cell types. Such systems can obscure cell-type-specific regulation. Here, we evaluate age-associated remodeling of the UPR and proteostasis network in a dual-species co-culture of human neurons and mouse glia using DIA proteomics. This approach enables species-specific proteomic profiling without physical separation, supported by a customizable data analysis pipeline. We show that neurons and glia exhibit divergent age-related responses, with neurons maintaining adaptive proteostasis and glia showing broader declines. The analytical framework presented here supports future studies to uncover additional cell-type-specific aging phenotypes or to probe the effects of pharmacologic or physical manipulation of biological systems.
