## Supplementary material for "Proteostasis and Unfolded Protein Response Dynamics in Human Neuron and Mouse Glia Co-culture Reveal Cell-Specific Aging Responses": Dataset S1

### Sheet: S1
S1. Number of human and mouse false positive identifications depending on statistical filtering conditions (1 or 2).
		Human False Postives		Mouse Overall Protein IDs
	Filter:	1	2	1	2	1	2
100% Mouse (Human False Positives)	0% Human Lysate_ Rep 1	561	310	5304	4890	9.56522	5.96154
	0% Human Lysate_ Rep 2	603	351	5421	5096	10.01	6.44391
	0% Human Lysate_ Rep 3	661	345	5385	5044	10.9328	6.40193
	0% Human Lysate_ Rep 4	655	334	5344	5020	10.9185	6.23833
					Avg. % False Discoveries	10.3566	6.26143
					Std. % False Discoveries	0.681719	0.218715
		Human Overall Protein IDs		Mouse False Positives
		1	2	1	2	1	2
100% Human (Number of Human Identifications)	100% Human Lysate_ Rep 1	5800	5366	475	170	7.56972	3.07081
	100% Human Lysate_ Rep 2	5811	5400	445	165	7.11317	2.96496
	100% Human Lysate_ Rep 3	5682	5210	388	168	6.39209	3.12384
	100% Human Lysate_ Rep 4	5620	5241	411	150	6.81479	2.78242
					Avg. % False Discoveries	6.97244	2.98551
					Std. % False Discoveries	0.496053	0.150644
