## Supplementary material for "Proteostasis and Unfolded Protein Response Dynamics in Human Neuron and Mouse Glia Co-culture Reveal Cell-Specific Aging Responses": Dataset S2

### Sheet: S2
S2. Number of peptide/ protein identifications and summed abundances of identified proteins whether the data was searched in DIA-NN with library-free mode or with a library (gas-phase fractionation generated).
	MSR_Library-Free (Raw)					MSR_Library-Free (%)					MSR_GPF (Raw) 600 ng					MSR_GPF (%) 600 ng					MSR_GPF (Raw) 1.2 µg					MSR_GPF (%) 1.2 µg
	Human		Mouse			Human	Mouse	Human	Mouse		Human		Mouse			Human	Mouse	Human	Mouse		Human		Mouse			Human	Mouse	Human	Mouse
	Protein IDs	Abundance	Protein IDs	Abundance		Protein IDs	Protein IDs	Normalized Abundance	Normalized Abundance		Protein IDs	Normalized Abundance	Protein IDs	Normalized Abundance		Protein IDs	Protein IDs	Normalized Abundance	Normalized Abundance		Protein IDs	Normalized Abundance	Protein IDs	Normalized Abundance		Protein IDs	Protein IDs	Normalized Abundance	Normalized Abundance
H0	310	4.52183e+08	5044	7.49051e+09	H0	5.79006	94.2099	5.69306	94.3069	H0	296	5.23317e+08	4943	9.04927e+09	H0	5.64993	94.3501	5.46682	94.5332	H0	342	6.05667e+08	4874	8.76178e+09	H0	6.55675	93.4433	6.46566	93.5343
H0	351	4.68113e+08	5020	7.32208e+09	H0	6.5351	93.4649	6.00901	93.991	H0	318	5.80588e+08	4912	9.39874e+09	H0	6.08031	93.9197	5.81791	94.1821	H0	343	6.40611e+08	4947	9.20092e+09	H0	6.48393	93.5161	6.50926	93.4907
H0	345	4.54463e+08	4890	7.32976e+09	H0	6.59026	93.4097	5.83825	94.1617	H0	338	5.81877e+08	4993	9.29958e+09	H0	6.34027	93.6597	5.88857	94.1114	H0	344	6.49426e+08	4964	9.09097e+09	H0	6.48078	93.5192	6.66735	93.3327
H0	334	4.18081e+08	5096	7.41234e+09	H0	6.15101	93.849	5.33919	94.6608	H0	333	4.96444e+08	4800	8.48928e+09	H0	6.48743	93.5126	5.52481	94.4752	H0	300	6.54996e+08	4856	8.37405e+09	H0	5.81846	94.1815	7.25432	92.7457
H25	3210	2.72648e+09	4467	6.99332e+09	H25	41.8132	58.1868	28.0507	71.9493	H25	3308	3.39311e+09	4532	7.69992e+09	H25	42.1939	57.8061	30.5878	69.4122	H25	3432	3.63517e+09	4466	7.30988e+09	H25	43.454	56.546	33.2129	66.7871
H25	3425	2.59283e+09	4746	7.41164e+09	H25	41.9165	58.0835	25.9167	74.0833	H25	3343	3.61483e+09	4724	8.07293e+09	H25	41.4404	58.5596	30.9283	69.0717	H25	3243	3.24877e+09	4781	8.3099e+09	H25	40.4163	59.5837	28.1068	71.8932
H25	3359	2.56978e+09	4772	7.28051e+09	H25	41.311	58.689	26.0884	73.9116	H25	3414	3.50158e+09	4639	7.47744e+09	H25	42.3941	57.6059	31.8934	68.1066	H25	3493	3.7478e+09	4522	7.46037e+09	H25	43.5808	56.4192	33.4381	66.5619
H25	3218	2.50483e+09	4502	7.15481e+09	H25	41.6839	58.3161	25.9309	74.0691	H25	3415	3.65202e+09	4710	8.43764e+09	H25	42.0308	57.9692	30.2078	69.7922	H25	3342	3.49541e+09	4744	7.95776e+09	H25	41.3307	58.6693	30.5191	69.4809
H50	4557	6.07588e+09	4228	5.78272e+09	H50	51.8725	48.1275	51.2361	48.7639	H50	4652	5.6478e+09	4196	6.1729e+09	H50	52.5769	47.4231	47.7789	52.2211	H50	4435	5.46498e+09	4082	6.03013e+09	H50	52.0723	47.9277	47.5418	52.4582
H50	4529	5.37158e+09	3971	5.39654e+09	H50	53.2824	46.7176	49.8841	50.1159	H50	4315	5.6134e+09	4225	6.44921e+09	H50	50.5269	49.4731	46.5355	53.4645	H50	4406	5.48803e+09	4183	6.3338e+09	H50	51.2982	48.7018	46.4228	53.5772
H50	4504	5.4081e+09	4325	6.05217e+09	H50	51.0137	48.9863	47.19	52.81	H50	4527	6.1541e+09	4115	6.33332e+09	H50	52.3837	47.6163	49.2824	50.7176	H50	4281	5.32569e+09	4114	6.17826e+09	H50	50.9946	49.0054	46.2944	53.7056
H50	4570	5.37173e+09	4244	6.02477e+09	H50	51.8493	48.1507	47.1349	52.8651	H50	4557	5.49488e+09	4043	5.98234e+09	H50	52.9884	47.0116	47.8764	52.1236	H50	4543	5.99194e+09	4000	5.96095e+09	H50	53.178	46.822	50.1296	49.8704
H75	5183	7.17292e+09	3097	2.41035e+09	H75	62.5966	37.4034	74.8484	25.1516	H75	5096	6.47214e+09	2850	3.25841e+09	H75	64.1329	35.8671	66.5136	33.4864	H75	4760	6.33829e+09	2863	3.31768e+09	H75	62.4426	37.5574	65.6412	34.3588
H75	5167	7.1277e+09	3138	2.58022e+09	H75	62.2155	37.7845	73.4215	26.5785	H75	5128	7.53017e+09	3093	3.68099e+09	H75	62.3768	37.6232	67.1667	32.8333	H75	5092	7.15102e+09	2929	3.39646e+09	H75	63.4834	36.5166	67.7984	32.2016
H75	5129	7.16091e+09	2915	2.2899e+09	H75	63.7618	36.2382	75.7703	24.2297	H75	5206	7.19015e+09	3168	3.74071e+09	H75	62.1686	37.8314	65.7784	34.2216	H75	4914	7.00543e+09	2966	3.56882e+09	H75	62.3604	37.6396	66.2499	33.7501
H75	4901	6.71855e+09	2913	2.48582e+09	H75	62.7208	37.2792	72.993	27.007	H75	4815	7.52337e+09	3013	3.68803e+09	H75	61.51	38.49	67.1046	32.8954	H75	5040	7.3749e+09	3040	3.74755e+09	H75	62.3762	37.6238	66.3064	33.6936
H100	5366	7.4559e+09	170	1.46168e+08	H100	96.9292	3.07081	98.0773	1.92274	H100	5333	7.6251e+09	149	2.60564e+08	H100	97.282	2.71799	96.6957	3.30427	H100	5096	7.3834e+09	134	2.00516e+08	H100	97.4379	2.56214	97.356	2.64396
H100	5400	7.46694e+09	165	1.75941e+08	H100	97.035	2.96496	97.698	2.30203	H100	5313	7.67889e+09	163	4.06092e+08	H100	97.0234	2.97663	94.9772	5.02279	H100	4964	7.12751e+09	136	3.85034e+08	H100	97.3333	2.66667	94.8748	5.12521
H100	5210	7.34146e+09	168	1.99549e+08	H100	96.8762	3.12384	97.3538	2.64618	H100	5099	8.34075e+09	182	3.48463e+08	H100	96.5537	3.44632	95.9897	4.01029	H100	5202	8.06218e+09	157	3.63074e+08	H100	97.0703	2.92965	95.6907	4.30935
H100	5241	7.06071e+09	150	1.72081e+08	H100	97.2176	2.78242	97.6208	2.37918	H100	5056	8.48337e+09	198	3.25291e+08	H100	96.2314	3.76856	96.3071	3.69286	H100	5141	8.20536e+09	139	2.17981e+08	H100	97.3674	2.63258	97.4122	2.58782
				Filtered Peptide IDs
				Library-Free		GFP; 600 ng		GFP; 1.2ug
				Human	Mouse	Human	Mouse	Human	Mouse
			H0	1224	34960	1349	33978	1352	33018
			H0	1305	34163	1355	34076	1357	34390
			H0	1346	32382	1291	34357	1332	34214
			H0	1385	34589	1170	31207	1203	32074
			H25	15493	27370	17165	28535	18361	27090
			H25	18281	32060	17987	31322	16035	31910
			H25	18529	32414	16660	29073	18720	28462
			H25	16257	28031	17041	30610	17094	31478
			H50	29651	22301	27543	23741	26427	22908
			H50	25920	23605	28150	25070	27343	24583
			H50	28477	23906	29139	23401	25824	23637
			H50	25401	25485	25702	22723	27877	21986
			H75	36627	14249	30182	12391	29978	12560
			H75	33513	13138	36850	14655	35146	13713
			H75	34274	12274	35157	15120	32288	13659
			H75	29637	14987	35123	14141	34676	14232
			H100	38643	221	33893	185	34241	173
			H100	39264	219	36564	209	34490	182
			H100	36519	226	39178	227	37590	211
			H100	35178	187	39055	252	35991	185
