## Supplementary material for "Proteostasis and Unfolded Protein Response Dynamics in Human Neuron and Mouse Glia Co-culture Reveal Cell-Specific Aging Responses": Dataset S4

### Sheet: TOC S4
Dataset S4
Tab 1	S4.1. Human UPR Proteomics Targets.
Tab 2	S4.2. Mouse UPR Proteomics Targets.

### Sheet: S4.1
S4.1. Human UPR Proteomics Targets.
Branch	Protein	Accession
ATF6	ANXA6	P08133
ATF6	CALR	P27797
ATF6	DNAJB11	Q9UBS4
ATF6	HSP90B1	P14625
ATF6	HSPA5	P11021
ATF6	HYOU1	Q9Y4L1
ATF6	PDIA4	P13667
ATF6	SLC39A14	Q15043
XBP1s	ARF4	P18085
XBP1s	CDC6	Q99741
XBP1s	COPE	O14579
XBP1s	COPG1	Q9Y678
XBP1s	DNAJC10	Q8IXB1
XBP1s	DNAJC12	Q9UKB3
XBP1s	GFPT1	Q06210
XBP1s	GMPPA	Q96IJ6
XBP1s	GMPPB	Q9Y5P6
XBP1s	HSPA13	P48723
XBP1s	LMAN1	P49257
XBP1s	NUCB2	P80303
XBP1s	OSTC	Q9NRP0
XBP1s	PDIA5	Q14554
XBP1s	PGM3	O95394
XBP1s	PREB	Q9HCU5
XBP1s	SEC11C	Q9BY50
XBP1s	SEC23B	Q15437
XBP1s	SEC24D	O94855
XBP1s	SEC61A1	P61619
XBP1s	SEC61B	P60468
XBP1s	SND1	Q7KZF4
XBP1s	SRPRB	Q9Y5M8
XBP1s	SSR1	P43307
XBP1s	SSR3	Q9UNL2
XBP1s	SSR4	P51571
XBP1s	SURF4	O15260
XBP1s	TMED2	Q15363
XBP1s	TMED5	Q9Y3A6
XBP1s	TMED9	Q9BVK6
XBP1s	TRAM1	Q15629
XBP1s	TXNDC5	Q8NBS9
XBP1s	UFM1	P61960
PERK	ASNS	P08243
PERK	ATF6	P18850
PERK	CARS1	P49589
PERK	CIRBP	Q14011
PERK	CTH	P32929
PERK	EIF4EBP1	Q13541
PERK	GARS1	P41250
PERK	IFRD1	O00458
PERK	PCK2	Q16822
PERK	PHGDH	O43175
PERK	PSAT1	Q9Y617
PERK	PSPH	P78330
PERK	SARS1	P49591
PERK	SESN2	P58004
PERK	SLC1A4	P43007
PERK	SLC3A2	P08195
PERK	WARS1	P23381
PERK	YARS1	P54577

### Sheet: S4.2
S4.2. Mouse UPR Proteomics Targets.
Branch	Protein	Accession
ATF6	ANXA6	P14824
ATF6	CALR	P14211
ATF6	DNAJB11	Q99KV1
ATF6	HSP90B1	P08113
ATF6	HSPA5	P20029
ATF6	HYOU1	Q9JKR6
ATF6	PDIA4	P08003
ATF6	SLC39A14	Q75N73
XBP1s	ARF4	P61750
XBP1s	CDC6	O89033
XBP1s	COPE	O89079
XBP1s	COPG1	Q9QZE5
XBP1s	DNAJC10	Q9DC23
XBP1s	DNAJC12	Q9R022
XBP1s	GFPT1	P47856
XBP1s	GMPPA	Q922H4
XBP1s	GMPPB	Q8BTZ7
XBP1s	HSPA13	Q8BM72
XBP1s	LMAN1	Q9D0F3
XBP1s	NUCB2	P81117
XBP1s	OSTC	Q78XF5
XBP1s	PDIA5	Q921X9
XBP1s	PGM3	Q9CYR6
XBP1s	PREB	Q9WUQ2
XBP1s	SEC11C	Q9D8V7
XBP1s	SEC23B	Q9D662
XBP1s	SEC24D	N/A
XBP1s	SEC61A1	P61620
XBP1s	SEC61B	Q9CQS8
XBP1s	SND1	Q78PY7
XBP1s	SRPRB	P47758
XBP1s	SSR1	Q9CY50
XBP1s	SSR3	Q9DCF9
XBP1s	SSR4	Q62186
XBP1s	SURF4	Q64310
XBP1s	TMED2	Q9R0Q3
XBP1s	TMED5	Q9CXE7
XBP1s	TMED9	Q99KF1
XBP1s	TRAM1	Q91V04
XBP1s	TXNDC5	Q91W90
XBP1s	UFM1	P61961
PERK	ASNS	Q61024
PERK	ATF6	F6VAN0
PERK	CARS1	Q9ER72
PERK	CIRBP	P60824
PERK	CTH	Q8VCN5
PERK	EIF4EBP1	Q60876
PERK	GARS1	Q9CZD3
PERK	IFRD1	P19182
PERK	PCK2	Q8BH04
PERK	PHGDH	Q61753
PERK	PSAT1	Q99K85
PERK	PSPH	Q99LS3
PERK	SARS1	P26638
PERK	SESN2	P58043
PERK	SLC1A4	O35874
PERK	SLC3A2	P10852
PERK	WARS1	P32921
PERK	YARS1	Q91WQ3
